# Determining subpopulation methylation profiles from bisulfite sequencing data of heterogeneous samples using DXM

**DOI:** 10.1101/2020.10.12.333153

**Authors:** Jerry Fong, Jacob R. Gardner, Jared M. Andrews, Amanda F. Cashen, Jacqueline E. Payton, Kilian Q. Weinberger, John R. Edwards

**Affiliations:** Center for Pharmacogenomics, Department of Medicine, Washington University School of Medicine, St. Louis, MO, USA; Center for Data Science for Improved Decision Making, Department of Computer Science, Cornell University, Ithaca, NY, USA; Department of Pathology and Immunology, Washington University School of Medicine, St. Louis, MO, USA; Oncology Division, Department of Medicine, Washington University School of Medicine, St. Louis, MO, USA

## Abstract

Epigenetic changes, such as aberrant DNA methylation, contribute to cancer clonal expansion and disease progression. However, identifying subpopulation-level changes in a heterogeneous sample remains challenging. Thus, we have developed a computational approach, DXM, to deconvolve the methylation profiles of major allelic subpopulations from the bisulfite sequencing data of a heterogeneous sample. DXM does not require prior knowledge of the number of subpopulations or types of cells to expect. We benchmark DXM’s performance and demonstrate improvement over existing methods. We further experimentally validate DXM predicted allelic subpopulation-methylation profiles in four Diffuse Large B-Cell Lymphomas (DLBCLs). Lastly, as proof-of-concept, we apply DXM to a cohort of 31 DLBCLs and relate allelic subpopulation methylation profiles to relapse. We thus demonstrate that DXM can robustly find allelic subpopulation methylation profiles that may contribute to disease progression using bisulfite sequencing data of any heterogeneous sample.
