## Supplementary File 1 for "Determining subpopulation methylation profiles from bisulfite sequencing data of heterogeneous samples using DXM"

### Sheet: REP
	REP - somatic tissue and cell lines (Training Data)
	Common Name								Accession
	H1 cell line								E003
	H1 derived Mesendoderm cultured cells								E004
	H1 derived Trophoblast cultured cell								E005
	H1 derived mesenchymal stem cell								E006
	H1 derived neuronal progenitor cell								E007
	H9 cell line								E008
	hESC derived CD184+ Endoderm cultured cell								E011
	hESC derived CD56+ ectoderm cultured cell								E012
	hESC derived CD56+ mesoderm cultured cell								E013
	HUES64 cell line								E016
	IMR90 cell line								E017
	iPS DF 6.9 cell line								E021
	iPS DF 19.11 cell line								E022
	4star								E024
	Mobilized CD34 primary cells female								E050
	Neurosphere cultured cells cortex derived								E053
	Neurosphere cultured cells ganglionic eminence derived								E054
	Penis foreskin keratinocyte primary cell								E058
	Aorta								E065
	Adult Liver								E066
	Brain Germinal Matrix								E070
	Brain Hippocampus Middle								E071
	Esophagus								E079
	Fetal Large Intestine								E084
	Fetal Small Intestine								E085
	Gastric								E094
	Left Ventricle								E095
	Lung								E096
	Ovary								E097
	Pancreas								E098
	Psoas Muscle								E100
	Right Atrium								E104
	Right Ventricle								E105
	Sigmoid Colon								E106
	Small Intestine								E109
	Thymus								E112
	Spleen								E113

### Sheet: BEP
	BEP - hematopoietic cells (processed methylation)
	Common Name								Sample Accession
	CD14+ CD16- classical monocyte								EGAD00001001591
	CD41- CD42+ megakaryocyte								EGAD00001001509
	CD38- naiveB cells								EGAD00001001590
	CD4+ T-cells								EGAD00001001516
	CD8+ T-cells								EGAD00001001571
	erythroblast								EGAD00001001484
	Germinal center B								EGAD00001001587
	Hematopoietic Multipotent Multiprogenitor Cell								EGAD00001001493
	Macrophage								EGAD00001001575
	Eosinophil								EGAD00001001507
	naiveB – uh replicate?								EGAD00001001556
	Plasma cell								EGAD00001001134
	Osteoclast								EGAD00001002427
	DLBCL sample (4189200)								EGAD00001001119
	Datasets for Prevalence Calling
	GCB								T14_11
	Monocytes								S000RD

### Sheet: ENCODE
	ENCODE- cell line
	Common Name								Accession Number
	OCILY7								ENCSR999CXD

### Sheet: GeoAccess
	Additional Bisulfite Sequencing Datasets
	Accession: GSE29069 - cell lines
	Common Name						Accession Number
	HCC1954						GSM721194
	HMEC						GSM721195
	Accession: GSE66329 - DLBCL patient cohort
	Common Name						Accession Number
	1D						GSM1621087
	1R1						GSM1621088
	1R2						GSM1621089
	1R3						GSM1621090
	2D						GSM1621091
	2R						GSM1621092
	3D						GSM1621093
	3R						GSM1621094
	4D						GSM1621095
	4R						GSM1621096
	5D						GSM1621097
	5R						GSM1621098
	6D						GSM1621099
	6R						GSM1621100
	7D						GSM1621101
	7R						GSM1621102
	8D						GSM1621103
	8R						GSM1621104
	9D						GSM1621105
	9R						GSM1621106
	10D						GSM1621107
	10R						GSM1621108
	11D						GSM1621109
	11R						GSM1621110
	NR1						GSM1621111
	NR2						GSM1621112
	NR3						GSM1621113
	NR5						GSM1621114
	NR6						GSM1621115
	NR7						GSM1621116
	NR8						GSM1621117
